# Stochastic semi-supervised learning to prioritise genes from high-throughput genomic screens

**DOI:** 10.1101/655449

**Authors:** Dimitrios Vitsios, Slavé Petrovski

**Affiliations:** Centre for Genomics Research, Discovery Sciences, BioPharmaceuticals R&D, AstraZeneca, Cambridge, UK

## Abstract

Access to large-scale genomics datasets has increased the utility of hypothesis-free genome-wide analyses that result in candidate lists of genes. Often these analyses highlight several gene signals that might contribute to pathogenesis but are insufficiently powered to reach experiment-wide significance. This often triggers a process of laborious evaluation of highly-ranked genes through manual inspection of various public knowledge resources to triage those considered sufficiently interesting for deeper investigation. Here, we introduce a novel multi-dimensional, multi-step machine learning framework to objectively and more holistically assess biological relevance of genes to disease studies, by relying on a plethora of gene-associated annotations. We developed *mantis-ml* to serve as an automated machine learning (AutoML) framework, following a stochastic semi-supervised learning approach to rank known and novel disease-associated genes through iterative training and prediction sessions of random balanced datasets across the protein-coding exome (n=18,626 genes). We applied this framework on a range of disease-specific areas and as a generic disease likelihood estimator, achieving an average Area Under Curve (AUC) prediction performance of 0.85. Critically, to demonstrate applied utility on exome-wide association studies, we overlapped *mantis-ml* disease-specific predictions with data from published cohort-level association studies. We retrieved statistically significant enrichment of high *mantis-ml* predictions among the top-ranked genes from hypothesis-free cohort-level statistics (p<0.05), suggesting the capture of true prioritisation signals. We believe that *mantis-ml* is a novel easy-to-use tool to support objectively triaging gene discovery and overall enhancing our understanding of complex genotype-phenotype associations.
