## Supplementary File 1 for "Stochastic semi-supervised learning to prioritise genes from high-throughput genomic screens"

### Sheet: Sheet1
Feature Name	Feature Description	Data Type	Data Source
Gene_Name	HGNC Symbol	String	https://www.genenames.org
GWAS_hits	Total number of genome-wide significant GWAS hits per gene (p < 5e-08)	Numeric	https://www.ebi.ac.uk/gwas
GWAS_max_P_VALUE	Max. p-value of all genome-wide significant GWAS hits per gene	Numeric	https://www.ebi.ac.uk/gwas
GWAS_min_P_VALUE	Min. p-value of all genome-wide significant GWAS hits per gene	Numeric	https://www.ebi.ac.uk/gwas
GWAS_max_OR	Max. Odds Ratio of all genome-wide significant GWAS hits per gene	Numeric	https://www.ebi.ac.uk/gwas
GWAS_min_OR	Min. Odds Ratio of all genome-wide significant GWAS hits per gene	Numeric	https://www.ebi.ac.uk/gwas
GWAS_tissue_trait_flag	Denotes the existence of a GWAS hit per gene, for all DISEASE/TRAITS	Categorical (0/1)	https://www.ebi.ac.uk/gwas
GnomAD_obs_lof	Observed number of expected rare (MAF < 0.1%) loss-of-function variants	Numeric	https://gnomad.broadinstitute.org
GnomAD_exp_lof	Depth-adjusted number of expected rare (MAF < 0.1%) loss-of-function variants	Numeric	https://gnomad.broadinstitute.org
GnomAD_oe_lof	Observed / expected (oe) metric for loss-of-function variants	Numeric	https://gnomad.broadinstitute.org/
GnomAD_oe_lof_lower	oe confidence interval (CI) lower bound for loss-of-function variants	Numeric	https://gnomad.broadinstitute.org/
GnomAD_oe_lof_upper	oe confidence interval (CI) upper bound for loss-of-function variants	Numeric	https://gnomad.broadinstitute.org/
GnomAD_obs_mis	Observed number of expected rare (MAF < 0.1%) missense variants	Numeric	https://gnomad.broadinstitute.org/
GnomAD_exp_mis	Depth-adjusted number of expected rare (MAF < 0.1%) missense variants	Numeric	https://gnomad.broadinstitute.org/
GnomAD_oe_mis	Observed / expected (oe) metric for missense variants	Numeric	https://gnomad.broadinstitute.org/
GnomAD_oe_mis_lower	oe confidence interval (CI) lower bound for missense variants	Numeric	https://gnomad.broadinstitute.org/
GnomAD_oe_mis_upper	oe confidence interval (CI) upper bound for missense variants	Numeric	https://gnomad.broadinstitute.org/
GnomAD_obs_syn	Observed number of expected rare (MAF < 0.1%) synonymous variants	Numeric	https://gnomad.broadinstitute.org/
GnomAD_exp_syn	Depth-adjusted number of expected rare (MAF < 0.1%) synonymous variants	Numeric	https://gnomad.broadinstitute.org/
GnomAD_oe_syn	Observed / expected (oe) metric for synonymous variants	Numeric	https://gnomad.broadinstitute.org/
GnomAD_oe_syn_lower	oe confidence interval (CI) lower bound for synonymous variants	Numeric	https://gnomad.broadinstitute.org/
GnomAD_oe_syn_upper	oe confidence interval (CI) upper bound for synonymous variants	Numeric	https://gnomad.broadinstitute.org/
GnomAD_lof_z	Corrected loss-of-function Z-score	Numeric	https://gnomad.broadinstitute.org/
GnomAD_mis_z	Corrected missense Z-score	Numeric	https://gnomad.broadinstitute.org/
GnomAD_syn_z	Corrected synonymous Z-score	Numeric	https://gnomad.broadinstitute.org/
GnomAD_pLI	The probability of being loss-of-function intolerant (intolerant of both heterozygous and homozygous lof variants)	Numeric	https://gnomad.broadinstitute.org/
GnomAD_pREC	The probability of being intolerant of homozygous, but not heterozygous lof variants	Numeric	https://gnomad.broadinstitute.org/
GnomAD_pNull	The probability of being tolerant of both heterozygous and homozygous lof variants (Nullizygous)	Numeric	https://gnomad.broadinstitute.org/
GeneSize (ExAC)	Total number of coding base pairs	Numeric	http://exac.broadinstitute.org
ExAC_mean_rd	Average read depth of gene across all individuals	Numeric	http://exac.broadinstitute.org
ExAC_gc_content	Proportion of gene that is GC	Numeric	http://exac.broadinstitute.org
ExAC_complexity	Sequence complexity	Numeric	http://exac.broadinstitute.org
ExAC_cds_len	Number of targeted coding bases in CNV calling	Numeric	http://exac.broadinstitute.org
ExAC_gene_length	Total gene length	Numeric	http://exac.broadinstitute.org
ExAC_num_targ	Number of targets of the gene included in CNV calling	Numeric	http://exac.broadinstitute.org
ExAC_segdups	Number of pairs of segmental duplications gene is within	Numeric	http://exac.broadinstitute.org
ExAC_dip	Number of confident diploid calls	Numeric	http://exac.broadinstitute.org
ExAC_del	Number of confident deletion calls	Numeric	http://exac.broadinstitute.org
ExAC_dup	Number of confident duplication calls	Numeric	http://exac.broadinstitute.org
ExAC_del.sing	Number of confident deletion calls spanning only a single gene	Numeric	http://exac.broadinstitute.org
ExAC_dup.sing	Number of confident duplication calls spanning only a single gene	Numeric	http://exac.broadinstitute.org
ExAC_del.sing.score	Winsorised single-gene deletion intolerance z-score	Numeric	http://exac.broadinstitute.org
ExAC_dup.sing.score	Winsorised single-gene duplication intolerance z-score	Numeric	http://exac.broadinstitute.org
ExAC_del.score	Winsorised deletion intolerance z-score	Numeric	http://exac.broadinstitute.org
ExAC_dup.score	Winsorised duplication intolerance z-score	Numeric	http://exac.broadinstitute.org
ExAC_cnv.score	Winsorised CNV intolerance z-score	Numeric	http://exac.broadinstitute.org
ExAC_flag	Gene is in a known region of recurrent CNVs mediated by tandem segmental duplications and intolerance scores are more likely to be biased or noisy	Categorical (0/1)	http://exac.broadinstitute.org
RVIS	Residual Variation Intolerance Score based on EVS	Numeric	http://genic-intolerance.org
LoF_FDR_ExAC	LoF depletion FDR based on ExAC	Numeric	http://genic-intolerance.org
RVIS_ExAC	Residual Variation Intolerance Score based on ExAC	Numeric	http://genic-intolerance.org
geneCov_ExACv2	ExAC real-estate coverage. The % of the protein-coding CCDS that is captured with at least 10-fold read depth on average across the gnomad exome sequenced cohort.	Numeric	http://genic-intolerance.org
RVIS_ExACv2	Residual Variation Intolerance Score based on ExAC v2	Numeric	http://genic-intolerance.org
MTR_ExACv2	Missense Tolerance Ratio based on ExAC v2 (%OE_ratio)	Numeric	http://mtr-viewer.mdhs.unimelb.edu.au
Experimental_seed_genes_overlap	Of all the reported protein interactors existing among InWeb's experimental interactions, what proportion (%) overlap with the Seed genes of the current run	Numeric	InWeb_IM (Li et al., 2017)
Inferred_seed_genes_overlap	Of all the reported protein interactors existing among InWeb's experimental interactions, what proportion (%) overlap with the Seed genes of the current run	Numeric	InWeb_IM (Li et al., 2017)
essential_mouse_knockout	Mouse genes with tissue-specific human orthologs proved to be essential for mouse survival	Categorical (0/1)	(Samocha et al. 2014)
non_essential_mouse_knockout	Mouse genes with tissue-specific human orthologs proved to be non-essential for mouse survival	Categorical (0/1)	(Samocha et al. 2014)
MGI_mouse_knockout_feature	Mouse genes with a disease-associated human phenotype	Categorical (0/1)	MGI (Mouse Genome Informatics)
MGI_essential_gene	Mouse genes with human orthologs associated with a Lethal phenotype based on MGI	Categorical (0/1)	MGI (Mouse Genome Informatics)
GTEx_[Tissue]_TPM_expression	Gene expression in disease-associated [Tissue] in Transcripts per Million based on GTEx	Numeric	GTEx (Genotype-Tissue Expression)
GTEx_[Tissue]_Expression_Rank	Gene expression ranking in disease-associated [Tissue] based on GTEx (rank = 0 for all genes with expression less than the median among all genes)	Numeric	GTEx (Genotype-Tissue Expression)
[Tissue]_GWAS_hits	[Tissue]-associated genome-wide significant GWAS hits per gene (p < 5e-08)	Numeric	GWAS Catalog
[Tissue]_GWAS_max_P_VALUE	Max. p-value of [Tissue]-associated genome-wide significant GWAS hits per gene	Numeric	GWAS Catalog
[Tissue]_GWAS_min_P_VALUE	Min. p-value of [Tissue]-associated genome-wide significant GWAS hits per gene	Numeric	GWAS Catalog
[Tissue]_GWAS_max_OR	Max. Odds Ratio of [Tissue]-associated genome-wide significant GWAS hits per gene	Numeric	GWAS Catalog
[Tissue]_GWAS_min_OR	Min. Odds Ratio of [Tissue]-associated genome-wide significant GWAS hits per gene	Numeric	GWAS Catalog
[Tissue]_GWAS_tissue_trait_flag	Denotes the existence of a [Tissue]-associated GWAS hit per gene	Categorical (0/1)	GWAS Catalog
ProteinAtlas_gene_expr_levels	[Tissue]-specific expression levels (Not detected, Low, Medium, High)	Categorical (Not detected/Low /Medium/High)	Human Protein Atlas
ProteinAtlas_RNA_expression_TMP	[Tissue]-specific expression levels in transcripts per million (TPM)	Numeric	Human Protein Atlas
GO_[Tissue/Disease_associated_term]	Indicator if gene is associated with "Tissue/Disease"-associated Gene Ontology term	Categorical (0/1)	MSigDB
CKDdb_num_of_studies	Number of studies associating the corresponding gene with CKD risk based on the Chronic Kidney Disease database CKDdb	Numeric	CKDdb
CKDdb_Disease	Indicator if gene is associated with Chronic Kidney Disease based on CKDdb	Categorical (0/1)	CKDdb
GOA_Kidney_Research_Priority	Indicator whether the gee encodes a protein prioritised by UniProt Renal Gene Ontology Initiative Kidney Research UK.	Numeric	Gene Ontology Annotation
tub_Exp_num_of_eQTLs	Expected number of eQTLs in Tubulointerstitial transcriptome	Numeric	NephQTL
tub_Pr_of_no_eQTL	Probability of no eQTL in Tubulointerstitial transcriptome	Numeric	NephQTL
tub_FDR	FDR of eQTL detection in Tubulointerstitial transcriptome	Numeric	NephQTL
glom_Exp_num_of_eQTLs	Expected number of eQTLs in Glomerular transcriptome	Numeric	NephQTL
glom_Pr_of_no_eQTL	Probability of no eQTL in Glomerular transcriptome	Numeric	NephQTL
glom_FDR	FDR of eQTL detection in Glomerular transcriptome	Numeric	NephQTL
HT_eQTL_hits	Total number of high confidence (r2 > 0.8) Hypertension-associated eQTLs per gene	Numeric	http://www.exsnp.org
CAD_eQTL_hits	Total number of high confidence (r2 > 0.8) Coronary Artery Disease-associated eQTLs per gene	Numeric	http://www.exsnp.org
adipose_GWAS_locus	Total number per gene of GWAS loci that have been associated for cardiometabolic traits (data from adipose tissue)	Numeric	(Civelek et al., 2017)
adipose_cis_eQTL	Total number per gene of cis eQTLs that have been associated for cardiometabolic traits (data from adipose tissue)	Numeric	(Civelek et al., 2017)
platelets_eQTL	Total number of heterozygous coding sites per gene with a marginal eQTL effect (p < 10-4) and with 10 or more reads	Numeric	(Simon et al., 2016)
(Y Label) known_gene	Seed genes that serve as positive labels for the disease under query	Categorical (0/1)	Human Phenotype Ontology
